# CRISPR screens in 3D assembloids reveal disease genes associated with human interneuron development

**DOI:** 10.1101/2022.09.06.506845

**Authors:** Xiangling Meng, David Yao, Xiaoyu Chen, Kevin W. Kelley, Noah Reis, Mayuri Vijay Thete, Shravanti Kulkarni, Michael C. Bassik, Sergiu P. Pașca

## Abstract

The assembly of cortical circuits involves the generation and migration of cortical interneurons from the ventral to the dorsal forebrain, which has been challenging to study in humans as these processes take place at inaccessible stages of late gestation and early postnatal development. Autism spectrum disorder (ASD) and other neurodevelopmental disorders (NDDs) have been associated with abnormal cortical interneuron development, but which of the hundreds of NDD genes impact interneuron generation and migration into circuits and how they mediate these effects remain unknown. We previously developed a stem cell-based platform to study human cortical interneurons in self-organizing organoids resembling the ventral forebrain and their migration using forebrain assembloids. Here, we integrate assembloid technology with CRISPR screening to systematically investigate the involvement of 425 NDD genes in human interneuron development. The first screen aimed at interneuron generation revealed 13 candidate genes, including the RNA-binding protein *CSDE1* and the canonical TGFβ signaling activator *SMAD4*. Then, we ran an interneuron migration screen in ∼1,000 forebrain assembloids that identified 33 candidate genes, including cytoskeleton-related genes and, notably, the endoplasmic reticulum (ER)-related gene *LNPK*. Interestingly, we discovered that, during interneuron migration, the ER is displaced along the leading neuronal branch prior to nuclear translocation. Deletion of *LNPK* interfered with this ER displacement and resulted in reduced interneuron saltation length, indicating a critical role for the ER in this migratory process. Taken together, these results highlight how this versatile CRISPR-assembloid platform can be used to systematically map disease genes onto early stages of human neural development and to reveal novel mechanisms regulating interneuron development.
