## Supplementary Tables for "CRISPR screens in 3D assembloids reveal disease genes associated with human interneuron development"

### Sheet: Supplementary Table 1
Supplementary Table 1. List of 611 NDDs genes
ARX	GRIN2B	RLIM	SYNGAP1
CREBBP	ICA1	DHX30	PHF2
KMT2E	JARID2	CDK8	SHANK3
PPP5C	CSDE1	SNX14	MAGEL2
SPAST	ZMYND11	AHI1	PON1
NRXN3	CUL7	RAC1	UBE3C
CUL3	SPEN	GABBR2	NFE2L3
TRIO	PHRF1	FBXO11	DLX3
AP2S1	P4HA2	GALNT2	ASPM
ARID1B	CLASP1	LNPK	DAPP1
NEXMIF	KCNQ2	MED12L	NUAK1
KMT2C	CTTNBP2	HDAC8	GPC4
NCKAP1	OPHN1	TAF1	RBFOX1
RFX3	KAT6A	NFIB	P2RX5
SRCAP	ACHE	NTRK2	LAMB1
NCOA1	SNX5	POLR3A	MYO9B
ATRX	RBM27	PAK1	PRODH
POMGNT1	SUPT16H	CHD1	INTS6
CNOT3	AGO1	XPC	SLC7A5
DPYSL2	BTAF1	SLC45A1	PRKD2
WAC	SBF1	WDR26	GRIK5
LZTR1	TNRC6B	ATP1A1	MET
EP300	NINL	RAD21	CNTNAP3
CHD8	RAB2A	KIF5C	DOCK8
ZMYND8	UBR5	YWHAG	KAT2B
ADNP	ETFB	PPM1D	PARD3B
TM9SF4	TAF6	GATM	AMPD1
CELF4	CEP41	HCFC1	KIF14
FMR1	KDM4C	RSRC1	USP45
CORO1A	ZMIZ1	PCCA	PREX1
CTCF	ELP4	DOLK	VIL1
TSC2	ERBIN	NR2F1	WDFY4
BCKDK	SEMA5A	RIMS2	CGNL1
MED13	CCNG1	RPS6KA3	GALNT8
RAI1	CPEB4	PACS2	CASZ1
PHF12	CCT4	SGSH	EFR3A
KMT5B	SRSF11	AP1S2	CNTN6
NRXN2	APH1A	TRAPPC6B	TRPM1
ALDH5A1	CNR1	PRKD1	ANXA1
PPP2R5D	SET	ANKS1B	AGAP2
NUP155	SLC35B1	TET3	CIB2
TRIM23	LRP1	ARID2	LMX1B
UBE3A	SLC12A5	TRRAP	TRPC6
FOXP1	RPS10P2-AS1	CEP290	ADCY3
HDLBP	KDM5C	POU3F3	HECW2
SON	HIVEP3	DMD	PRICKLE1
ASH1L	SMARCA4	VAMP2	SLC6A3
KDM5B	AKAP9	KCNMA1	KIRREL3
KMT2A	ZC3H4	MSL3	TAOK2
PHF3	CHMP1A	PDK2	CNTN5
IRF2BPL	CC2D1A	TNPO3	CNTNAP4
DNMT3A	PER2	SMARCD1	FAM92B
BCL11A	TERF2	GNAO1	GRIP1
KANSL1	MYH10	CABP7	ATP2B2
GRIA2	UNC79	CSNK2A1	SHANK1
KDM3B	AGO4	NAA10	DISC1
MED13L	CAPRIN1	MAPK3	PYHIN1
BAZ2B	USP15	RAB11A	STXBP5
UPF3B	DENR	PPP2R1A	SLITRK5
MBOAT7	ST8SIA2	TNPO2	FBN1
HNRNPH2	CDH13	DNM1	AVPR1A
GNAI1	NCOR1	LARP4B	CHRNA7
EIF3G	SMAD4	ENO3	OTUD7A
ARHGEF9	SAE1	EFTUD2	ZNF804A
TRAF7	ILF2	NSD2	KCNS3
KDM6B	CNTN4	CHD4	PAH
VPS13B	AMT	CERT1	RAB43
MEIS2	NLGN4X	HMGXB3	CEP135
SOX5	KDM6A	PAPOLG	GRIN1
PHF21A	ASTN2	SF3B1	KCNJ10
VEZF1	CNKSR2	ODC1	OXTR
SCN2A	DLG2	AGO3	GABRG3
STXBP1	DIP2C	ZC4H2	GRID1
SMARCC2	ASAP2	KIF1A	GRIN2A
ASXL3	SPARCL1	PDHA1	PRKN
RERE	GRIA1	RRP8	SHOX
POGZ	TBC1D31	FAM104A	TMLHE
SCN1A	CACNA1D	SYNCRIP	WWOX
TBCK	SLC38A10	TRA2B	CACNA1H
ANK2	UBN2	ABI2	ADA
GABRB2	EMSY	HNRNPD	OR52M1
PHIP	PRICKLE2	TCF12	ATP10A
GIGYF1	PLXNB1	ANP32A	PTCHD1-AS
TLK2	GRIK2	CLTC	MFRP
CASK	SLC7A3	MTF2	MSNP1AS
ZNF462	CACNB2	SUSD4	ITGB3
LRRC4C	APBB1	GATAD2B	CYFIP1
CACNA1C	LEO1	UNC80	MIR137
ANK3	PRKCB	BTF3	GGNBP2
SETBP1	NAV2	NONO	NFIX
HNRNPU	PHB	TMEM178A	CDK13
NR4A2	TRAPPC9	PRKCA	HDAC4
TRIP12	KIAA1586	KAT6B	BCORL1
SLC6A1	TET2	KCNJ6	SETD1A
CACNA2D3	SCN9A	STC1	DEPDC5
DYRK1A	NLGN1	STARD9	CHKB
BRAF	CTNND2	DVL3	EEF1A2
AUTS2	RALGAPB	RPL26	PIK3R2
UBR1	DLGAP1	PRPF18	HOXA1
DIP2A	NUDCD2	SRRM2	CUX2
TAOK1	GPHN	H1-4	FBRSL1
SHANK2	MACROD2	MAP2K1	KPTN
WDFY3	CNTNAP2	TMEM42	SATB2
NAA15	DPP10	KCND3	ZSWIM6
NIPBL	PAK2	ASXL1	CYP27A1
PTCHD1	PLCB1	SNAPC5	SETD1B
NSD1	EP400	PUF60	CACNA1A
TSC1	ROBO2	SKIDA1	SIK1
GABRB3	USP7	PSMG4	TTN
MAP1A	MYO5A	PBX1	NTNG1
ANKRD11	QRICH1	YTHDF3	HCN1
CTNNB1	CDC42BPB	SEPTIN10	INTS1
SETD5	MTOR	WDR45	BRWD3
MECP2	RANBP17	PPP1CB	HEPACAM
SIN3A	HMGN1	FAM200A	TM4SF20
NLGN2	PLXNA4	FAM200B	FRMPD4
CHD3	CUX1	ALG13	PHF8
KIAA0232	RALA	SNAP25	RNF135
TANC2	PAX6	SLC35A2	TBX1
CHD7	GABRA3	CDKL5	ALDH1A3
PTEN	TBC1D23	HIVEP2	NTNG2
DHCR7	CAMK2B	CIC	DLL1
NBEA	CTNNA2	RIMS1	ACY1
HECTD4	SYT1	TCF20	TAB2
CHD2	RORA	DMPK	U2AF2
HRAS	CAMK2A	EBF3	FOSL2
PACS1	SMC1A	PPP1R9B	GLRA2
FOXG1	CLCN4	PTK7	CAPN15
DEAF1	ACTB	TEK	ADAP1
TBL1XR1	ACTL6B	TSHZ3	CBL
PTPN11	SMARCA2	IQSEC2	C2orf42
NRXN1	MEF2C	PRR12	PIK3CA
EHMT1	HUWE1	AHDC1	KCNC1
SETD2	ALG6	FOXP2	SPRY2
ZBTB20	CCNK	GFAP	KIF11
SRPRA	YY1	DLG4	KCNH1
MYT1L	NOVA2	TBR1	AQP10
ZNF292	ATP1A3	TCF7L2	ITPR1
NLGN3	RHEB	MKX	BRPF1
ELAVL3	SMC3	NR3C2	MYO1E
TCF4	SLC1A2	AFF2	ACTC1
NF1	SOX6	SKI	WDR87
DYNC1H1	C12orf57	KCNB1	PLAC8L1
PSMD12	WASF1	NACC1	ZBTB7A
CACNA1E	PPP2CA	PCDH19	ZBTB18
SLC9A6	PCCB	KATNAL2	H2AC6
LDB1	STAG1	DSCAM	PURA
CHAMP1	OCRL	BRSK2	PLK5
RORB	USP9X	SATB1	SHISA6
GIGYF2	HERC2	KCNQ3	RFX8
MBD5	TTI2	RELN	RYR2
DDX3X	UNC13A	PAX5	EGLN2
ADSL	SYNE1	SCN8A

### Sheet: Supplementary Table 2
Supplementary Table 2. List of genes included in the screens
ARX	TSC1	NCOR1	POLR3A
CREBBP	GABRB3	SMAD4	PAK1
KMT2E	MAP1A	SAE1	CHD1
PPP5C	ANKRD11	ILF2	XPC
SPAST	CTNNB1	CNTN4	SLC45A1
NRXN3	SETD5	AMT	WDR26
CUL3	MECP2	NLGN4X	ATP1A1
TRIO	SIN3A	KDM6A	RAD21
AP2S1	NLGN2	ASTN2	KIF5C
ARID1B	CHD3	CNKSR2	YWHAG
NEXMIF	KIAA0232	DLG2	PPM1D
KMT2C	TANC2	DIP2C	GATM
NCKAP1	CHD7	ASAP2	HCFC1
RFX3	PTEN	SPARCL1	RSRC1
SRCAP	DHCR7	GRIA1	PCCA
NCOA1	NBEA	TBC1D31	DOLK
ATRX	HECTD4	CACNA1D	NR2F1
POMGNT1	CHD2	SLC38A10	RIMS2
CNOT3	HRAS	UBN2	RPS6KA3
DPYSL2	PACS1	EMSY	PACS2
WAC	FOXG1	PRICKLE2	SGSH
LZTR1	DEAF1	PLXNB1	AP1S2
EP300	TBL1XR1	GRIK2	TRAPPC6B
CHD8	PTPN11	SLC7A3	PRKD1
ZMYND8	NRXN1	CACNB2	ANKS1B
ADNP	EHMT1	APBB1	TET3
TM9SF4	SETD2	LEO1	ARID2
CELF4	ZBTB20	PRKCB	TRRAP
FMR1	SRPRA	NAV2	CEP290
CORO1A	MYT1L	PHB	POU3F3
CTCF	ZNF292	TRAPPC9	DMD
TSC2	NLGN3	KIAA1586	VAMP2
BCKDK	ELAVL3	TET2	KCNMA1
MED13	TCF4	SCN9A	MSL3
RAI1	NF1	NLGN1	PDK2
PHF12	DYNC1H1	CTNND2	TNPO3
KMT5B	PSMD12	RALGAPB	SMARCD1
NRXN2	CACNA1E	DLGAP1	GNAO1
ALDH5A1	SLC9A6	NUDCD2	CABP7
PPP2R5D	LDB1	GPHN	CSNK2A1
NUP155	CHAMP1	MACROD2	NAA10
TRIM23	RORB	CNTNAP2	MAPK3
UBE3A	GIGYF2	DPP10	RAB11A
FOXP1	MBD5	PAK2	PPP2R1A
HDLBP	DDX3X	PLCB1	TNPO2
SON	ADSL	EP400	DNM1
ASH1L	GRIN2B	ROBO2	LARP4B
KDM5B	ICA1	USP7	ENO3
KMT2A	JARID2	MYO5A	EFTUD2
PHF3	CSDE1	QRICH1	NSD2
IRF2BPL	ZMYND11	CDC42BPB	CHD4
DNMT3A	CUL7	MTOR	CERT1
BCL11A	SPEN	RANBP17	HMGXB3
KANSL1	PHRF1	HMGN1	PAPOLG
GRIA2	P4HA2	PLXNA4	SF3B1
KDM3B	CLASP1	CUX1	ODC1
MED13L	KCNQ2	RALA	AGO3
BAZ2B	CTTNBP2	PAX6	ZC4H2
UPF3B	OPHN1	GABRA3	KIF1A
MBOAT7	KAT6A	TBC1D23	PDHA1
HNRNPH2	ACHE	CAMK2B	RRP8
GNAI1	SNX5	CTNNA2	FAM104A
EIF3G	RBM27	SYT1	SYNCRIP
ARHGEF9	SUPT16H	RORA	TRA2B
TRAF7	AGO1	CAMK2A	ABI2
KDM6B	BTAF1	SMC1A	HNRNPD
VPS13B	SBF1	CLCN4	TCF12
MEIS2	TNRC6B	ACTB	ANP32A
SOX5	NINL	ACTL6B	CLTC
PHF21A	RAB2A	SMARCA2	MTF2
VEZF1	UBR5	MEF2C	SUSD4
SCN2A	ETFB	HUWE1	GATAD2B
STXBP1	TAF6	ALG6	UNC80
SMARCC2	CEP41	CCNK	BTF3
ASXL3	KDM4C	YY1	NONO
RERE	ZMIZ1	NOVA2	TMEM178A
POGZ	ELP4	ATP1A3	PRKCA
SCN1A	ERBIN	RHEB	KAT6B
TBCK	SEMA5A	SMC3	KCNJ6
ANK2	CCNG1	SLC1A2	STC1
GABRB2	CPEB4	SOX6	STARD9
PHIP	CCT4	C12orf57	DVL3
GIGYF1	SRSF11	WASF1	RPL26
TLK2	APH1A	PPP2CA	PRPF18
CASK	CNR1	PCCB	SRRM2
ZNF462	SET	STAG1	H1-4
LRRC4C	SLC35B1	OCRL	MAP2K1
CACNA1C	LRP1	USP9X	TMEM42
ANK3	SLC12A5	HERC2	KCND3
SETBP1	RPS10P2-AS1	TTI2	ASXL1
HNRNPU	KDM5C	UNC13A	SNAPC5
NR4A2	HIVEP3	SYNE1	PUF60
TRIP12	SMARCA4	RLIM	SKIDA1
SLC6A1	AKAP9	DHX30	PSMG4
CACNA2D3	ZC3H4	CDK8	PBX1
DYRK1A	CHMP1A	SNX14	ACKR3*
BRAF	CC2D1A	AHI1	AGTPBP1*
AUTS2	PER2	RAC1	CXCR4*
UBR1	TERF2	GABBR2	DLX1*
DIP2A	MYH10	FBXO11	DLX2*
TAOK1	UNC79	GALNT2	ERBB4*
SHANK2	AGO4	LNPK	PAFAH1B1*
WDFY3	CAPRIN1	MED12L	ZEB2*
NAA15	USP15	HDAC8	NKX2.1*
NIPBL	DENR	TAF1	LHX6*
PTCHD1	ST8SIA2	NFIB	SOX2*
NSD1	CDH13	NTRK2	PAX6*
SNAP25	FAM200B	PPP1CB	SOX6*
SLC35A2	ALG13	FAM200A
YTHDF3	SEPTIN10	WDR45
*Indicate non-NDD genes that have known function in interneuron development

### Sheet: Supplementary Table 3
Supplementary Table 3. Candidate genes of the interneuron generation screen
SRSF11
ACTB
PPP2R1A
SMAD4
MACROD2
ARHGEF9
NSD1
FOXG1
SYNCRIP
POU3F3
CSDE1
NAA10
PPM1D

### Sheet: Supplementary Table 4
Supplementary Table 4. Candidate genes of the Interneuron migration screen
SEMA5A
PRKD1
TCF4
HCFC1
STARD9
TLK2
SRRM2
NCOA1
CAMK2B
USP7
DPYSL2
ALG6
CHD8
RAI1
PHB
AMT
SUPT16H
COL4A3BP
TRIM23
EFTUD2
ILF2
HRAS
NLGN1
RAC1
KIF5C
NR4A2
GABRA3
LNPK
GIGYF1
TERF2
ERBB2IP
CHD4
NCKAP1

### Sheet: Supplementary Table 5
Supplementary Table 5. Adjusted P values for Figure 2f
Comparisions	Genes	adjusted P value
CSDE1 vs CAS9-CTL	DLX2	0.0032
CSDE1 vs CAS9-CTL	LHX6	0.00048
CSDE1 vs CAS9-CTL	NKX2.1	0.0016
CSDE1 vs CAS9-CTL	SOX6	0.000738462
CSDE1 vs CAS9-CTL	LHX8	0.00106667
CSDE1 vs CAS9-CTL	NR2F2	0.000872727
CSDE1 vs CAS9-CTL	DBX1	0.0008
CSDE1 vs CAS9-CTL	PROX1	0.0157867
SMAD4 vs CAS9-CTL	DLX2	0.000457143
SMAD4 vs CAS9-CTL	LHX6	0.000355556
SMAD4 vs CAS9-CTL	NKX2.1	0.000685714
SMAD4 vs CAS9-CTL	SOX6	0.000533333
SMAD4 vs CAS9-CTL	LHX8	0.0004
SMAD4 vs CAS9-CTL	NR2F2	0.0008
SMAD4 vs CAS9-CTL	DBX1	0.0379
SMAD4 vs CAS9-CTL	PROX1	0.00064

### Sheet: Supplementary Table 6
Supplementary Table 6. sgRNA sequences used to generate KO cell pools
Gene	sgRNA
SMAD4	AUAACAGCUAUAACUACAAA,AAAAAGAGCAAUUGAAAGUU,ACUAUGCACAAUGCUCAGAC
TERF2	GCUGUUUCUAUCAUGGCCGC,CUGGGUCACGCACGACGCCC,GCGCGCCCUCCCCGCCCUCC
CSDE1	ACUUUGAUGCGUCCUGGCAA,AGACAAAGAUACGAAAUCCA,CUCGCUCUAAUUUGUCACGU
SYNCRIP	UUUACCUCAGUGCCAACAGA,UUUACCUCAGUGCCAACAGA,UUUAAUUUACAGAUAUUUGU
LNPK	UCAAGCAUUGGAAGAAUUUA,UGUAAACAGAUAGAGAACUG,AGCAAAAAAUGGGAGUGUCA

### Sheet: Supplementary Table 7
Supplementary Table 7. Primers used to amplify gDNA for NGS
Gene	Forward primer	Reverse primer
LNPK	ACACTCTTTCCCTACACGACGCTCTTCCGATCTTTTTCTTAAATATCTTTCCTGCTAAAA	GACTGGAGTTCAGACGTGTGCTCTTCCGATCTTCAGAAAAGGAAAAGATCAACAA
TERF2	ACACTCTTTCCCTACACGACGCTCTTCCGATCTGGAACTACGGCGTCTGAGAA	GACTGGAGTTCAGACGTGTGCTCTTCCGATCTCGCCTCGTGGAAGTAGAACT
CSDE1	ACACTCTTTCCCTACACGACGCTCTTCCGATCTTGAGAAATCTCCAGCTAAAATCG	GACTGGAGTTCAGACGTGTGCTCTTCCGATCTAACATTGGCTTTCGCATATT
SYNCRIP	ACACTCTTTCCCTACACGACGCTCTTCCGATCTCCACCTCCAGATTCCGTTTA	GACTGGAGTTCAGACGTGTGCTCTTCCGATCTAGCCTCCTGAGCTGCTTCTT
SMAD4	ACACTCTTTCCCTACACGACGCTCTTCCGATCTTTTCCTTGCAACGTTAGCTG	GACTGGAGTTCAGACGTGTGCTCTTCCGATCTAGCCTCCCATCCAATGTTCT

### Sheet: Supplementary Table 8
Supplementary Table 8. Primers for RT-qPCR
Gene	Forward primer	Reverse primer
PROX1	CTGAAGACCTACTTCTCCGACG	GATGGCTTGACGTGCGTACTTC
NR2F2	TGCACGTTGACTCAGCCGAGTA	AAGCACACTGAGACTTTTCCTGC
SOX6	GCCTAAGTGACCGTTTTGGCAG	GGCATCTTTGCTCCAGGTGACA
DBX1	GTTTGGAGTGAACGCCATCCTC	CGAAGTAGGGAAAGGCGAAGGT
DLX2	ACGGGAAGCCAAAGAAAGTC	TTTTGGAAACGCCGCTGAAG
NKX2.1	ACCACAAAGGCCAAACTGCTG	TGAGATTGGATGCGCTTGGTTG
LHX8	TGCTTTGCCTGCTTTTCCTG	TGCAGAGGACTTTCTCTTCCAC
LHX6	TGAATTGTGCGATGCCAACG	TAACATTGGGGGTTGTCAGC
CAS9	Primers were ordered from System Bioscience CAS9-PR-1

### Sheet: Supplementary Table 9
Supplementary Table 9. Primers for genotyping KO cells
Gene	Forward primer	Reverse primer
LNPK	TTCCCTGAATCTTTGCCAAT	TGGATTACAAATGAAGGTTTAGAACA
TERF2	CGCGTCCCTAGCATAGTAGC	TCCCGGATCTGTCTGAAGTC
CSDE1	TGGTTGACTCGTGTGACCAT	CCTGTCCAGATTTCCATTCAA
SYNCRIP	TGAACAGGACCCTGGACTTC	CGTGAAAACTGAAGGGGAAA
SMAD4	CCAGAGCAATTTCATCTTTTCC	CGAAGTGTGGGTTTTCTGCT
